# Persistence of plant-mediated microbial soil legacy effects in soil and inside roots

**DOI:** 10.1101/2020.10.15.340620

**Authors:** S. Emilia Hannula, Robin Heinen, Martine Huberty, Katja Steinauer, Jonathan R. De Long, Renske Jongen, T. Martijn Bezemer

## Abstract

Plant-soil feedbacks are shaped by microbial legacies previous plants leave in the soil. We tested the persistence of such soil legacies after subsequent colonization by the same or other plant species, and whether the microbiome created by the previous plant explains current plant growth. Legacies of previous plants were detectable in soil fungal communities several months after their removal while concomitantly the effect of the current plant amplified in time. Remarkably, bacterial legacies faded away rapidly in the soil and bacterial communities were selected strongly by plant currently growing in the soil. Both fungal and bacterial legacies wrought by the previous plant were conserved inside the root endophytic compartment of the current plant and these endophytes affected significantly the plant growth. Hence, microbial soil legacies present at the time of plant establishment play a vital role in shaping plant growth even as the composition gradually changes in the soil after subsequent plant colonization, as they are taken up as endophytes in the plant. This suggests that plant-soil feedbacks may be partly mediated by a relatively stable endophytic community acquired in early ontogeny while the effects of previous plants detected on soil microbiomes vary between organisms studied. We further show that plants growing in their own soils harbor different endophytic microbiomes than plants growing in soils with legacy of other plants and that especially grasses are sensitive to species specific fungal pathogens while all plant species have less endophytic *Streptomycetes* when growing in their own soil. In conclusion, we show that soil legacies wrought by previous plants can remain present in the soils and inside the roots for months, even when subsequent plants colonize the soil and that these legacies also substantially modulate the plant growth.
