## Supplementary material for "Persistence of plant-mediated microbial soil legacy effects in soil and inside roots": Data file (plant biomass)

### Sheet: Root biomass
Container	Block	Soil	Soilgf	Plant	Plantgf	Root
1	1	JV	F	JV	F	62.87
1	1	JV	F	HR	F	17.0675
1	1	JV	F	TO	F	37.89
1	1	JV	F	AP	G	67.25
1	1	JV	F	FO	G	58.94
1	1	JV	F	HL	G	46.97
2	1	TO	F	JV	F	202.4
2	1	TO	F	HR	F	28.9175
2	1	TO	F	TO	F	7.49
2	1	TO	F	AP	G	89.31
2	1	TO	F	FO	G	52.58
2	1	TO	F	HL	G	131.87
3	1	HR	F	JV	F	186.25
3	1	HR	F	HR	F	32.886
3	1	HR	F	TO	F	62.1
3	1	HR	F	AP	G	63.06
3	1	HR	F	FO	G	32.23
3	1	HR	F	HL	G	38.59
4	1	FO	G	JV	F	66.37
4	1	FO	G	HR	F	9.3785
4	1	FO	G	TO	F	42.91
4	1	FO	G	AP	G	59.11
4	1	FO	G	FO	G	15.89
4	1	FO	G	HL	G	40.74
5	1	AP	G	JV	F	178.09
5	1	AP	G	HR	F	14.307
5	1	AP	G	TO	F	51.6
5	1	AP	G	AP	G	58.69
5	1	AP	G	FO	G	29.79
5	1	AP	G	HL	G	51.1
6	1	HL	G	JV	F	98.7
6	1	HL	G	HR	F	37.616
6	1	HL	G	TO	F	50.69
6	1	HL	G	AP	G	66.84
6	1	HL	G	FO	G	57.18
6	1	HL	G	HL	G	86.18
7	2	AP	G	JV	F	31.55
7	2	AP	G	HR	F	37.6165
7	2	AP	G	TO	F	42.01
7	2	AP	G	AP	G	66.12
7	2	AP	G	FO	G	53.03
7	2	AP	G	HL	G	50.22
8	2	HR	F	JV	F	120.64
8	2	HR	F	HR	F	44.77
8	2	HR	F	TO	F	68.55
8	2	HR	F	AP	G	80.18
8	2	HR	F	FO	G	64.24
8	2	HR	F	HL	G	49.99
9	2	JV	F	JV	F	16.13
9	2	JV	F	HR	F	22.502
9	2	JV	F	TO	F	33.84
9	2	JV	F	AP	G	69.02
9	2	JV	F	FO	G	102.04
9	2	JV	F	HL	G	205.45
10	2	HL	G	JV	F	47.35
10	2	HL	G	HR	F	20.435
10	2	HL	G	TO	F	38.64
10	2	HL	G	AP	G	46.02
10	2	HL	G	FO	G	55.9
10	2	HL	G	HL	G	33.09
11	2	FO	G	JV	F	41.08
11	2	FO	G	HR	F	36.07
11	2	FO	G	TO	F	46.18
11	2	FO	G	AP	G	57.73
11	2	FO	G	FO	G	34.05
11	2	FO	G	HL	G	102.64
12	2	TO	F	JV	F	25.95
12	2	TO	F	HR	F	35.61
12	2	TO	F	TO	F	55.2
12	2	TO	F	AP	G	92.69
12	2	TO	F	FO	G	37.56
12	2	TO	F	HL	G	56.54
13	3	TO	F	JV	F	107.35
13	3	TO	F	HR	F	28.83
13	3	TO	F	TO	F	20.21
13	3	TO	F	AP	G	49.39
13	3	TO	F	FO	G	68.3
13	3	TO	F	HL	G	288.16
14	3	JV	F	JV	F	26.78
14	3	JV	F	HR	F	39.39
14	3	JV	F	TO	F	68.73
14	3	JV	F	AP	G	82.51
14	3	JV	F	FO	G	71.41
14	3	JV	F	HL	G	53.42
15	3	AP	G	JV	F	61.6
15	3	AP	G	HR	F	31.62
15	3	AP	G	TO	F	58.69
15	3	AP	G	AP	G	41.43
15	3	AP	G	FO	G	53.46
15	3	AP	G	HL	G	154.59
16	3	HR	F	JV	F	184.81
16	3	HR	F	HR	F	28.53
16	3	HR	F	TO	F	48.62
16	3	HR	F	AP	G	100.3
16	3	HR	F	FO	G	78.3
16	3	HR	F	HL	G	243.86
17	3	HL	G	JV	F	54.14
17	3	HL	G	HR	F	25.57
17	3	HL	G	TO	F	71.02
17	3	HL	G	AP	G	173.25
17	3	HL	G	FO	G	38.86
17	3	HL	G	HL	G	79.35
18	3	FO	G	JV	F	60.08
18	3	FO	G	HR	F	13.76
18	3	FO	G	TO	F	32.37
18	3	FO	G	AP	G	118.22
18	3	FO	G	FO	G	59.96
18	3	FO	G	HL	G	47.82
19	4	FO	G	JV	F	95.27
19	4	FO	G	HR	F	27.45
19	4	FO	G	TO	F	44.97
19	4	FO	G	AP	G	111.85
19	4	FO	G	FO	G	24.64
19	4	FO	G	HL	G	42
20	4	HR	F	JV	F	122.12
20	4	HR	F	HR	F	28.88
20	4	HR	F	TO	F	48.2
20	4	HR	F	AP	G	121.22
20	4	HR	F	FO	G	74.02
20	4	HR	F	HL	G	108.34
21	4	TO	F	JV	F	110.68
21	4	TO	F	HR	F	31.03
21	4	TO	F	TO	F	29.03
21	4	TO	F	AP	G	156.18
21	4	TO	F	FO	G	49.32
21	4	TO	F	HL	G	151.02
22	4	AP	G	JV	F	125.05
22	4	AP	G	HR	F	43.06
22	4	AP	G	TO	F	30.26
22	4	AP	G	AP	G	206.69
22	4	AP	G	FO	G	25.78
22	4	AP	G	HL	G	46.36
23	4	JV	F	JV	F	13.97
23	4	JV	F	HR	F	50.97
23	4	JV	F	TO	F	57.21
23	4	JV	F	AP	G	161.9
23	4	JV	F	FO	G	83.48
23	4	JV	F	HL	G	231.09
24	4	HL	G	JV	F	106.39
24	4	HL	G	HR	F	40.45
24	4	HL	G	TO	F	52.85
24	4	HL	G	AP	G	140.09
24	4	HL	G	FO	G	66.25
24	4	HL	G	HL	G	47
25	5	HL	G	JV	F	267.9
25	5	HL	G	HR	F	48.91
25	5	HL	G	TO	F	28.12
25	5	HL	G	AP	G	77.55
25	5	HL	G	FO	G	55.55
25	5	HL	G	HL	G	58.64
26	5	AP	G	JV	F	111.32
26	5	AP	G	HR	F	21.61
26	5	AP	G	TO	F	50.01
26	5	AP	G	AP	G	37.77
26	5	AP	G	FO	G	37.33
26	5	AP	G	HL	G	44.84
27	5	FO	G	JV	F	106.25
27	5	FO	G	HR	F	23.84
27	5	FO	G	TO	F	40.24
27	5	FO	G	AP	G	93.91
27	5	FO	G	FO	G	29.17
27	5	FO	G	HL	G	92.33
28	5	JV	F	JV	F	47.94
28	5	JV	F	HR	F	34.63
28	5	JV	F	TO	F	66.27
28	5	JV	F	AP	G	129.14
28	5	JV	F	FO	G	50.85
28	5	JV	F	HL	G	60.93
29	5	TO	F	JV	F	116.62
29	5	TO	F	HR	F	27.99
29	5	TO	F	TO	F	33.99
29	5	TO	F	AP	G	78.73
29	5	TO	F	FO	G	18.41
29	5	TO	F	HL	G	86.93
30	5	HR	F	JV	F	150.4
30	5	HR	F	HR	F	28.02
30	5	HR	F	TO	F	50.51
30	5	HR	F	AP	G	93.91
30	5	HR	F	FO	G	68.71
30	5	HR	F	HL	G	101.64

### Sheet: Shoot biomass
Container	Block	Soil	Soilgf	Plant	Plantgf	Shoot
1	1	JV	F	JV	F	35.89
1	1	JV	F	JV	F	5.34
1	1	JV	F	JV	F	21.1
1	1	JV	F	JV	F	2.71
1	1	JV	F	HR	F	14.89
1	1	JV	F	HR	F	16.66
1	1	JV	F	HR	F	19.59
1	1	JV	F	HR	F	21.14
1	1	JV	F	TO	F	7.21
1	1	JV	F	TO	F	3.12
1	1	JV	F	TO	F	15.76
1	1	JV	F	TO	F	15.35
1	1	JV	F	AP	G	9.98
1	1	JV	F	AP	G	9.37
1	1	JV	F	AP	G	7.64
1	1	JV	F	AP	G	7.4
1	1	JV	F	FO	G	7.15
1	1	JV	F	FO	G	3.68
1	1	JV	F	FO	G	9.42
1	1	JV	F	FO	G	13.8
1	1	JV	F	HL	G	40.87
1	1	JV	F	HL	G	12.77
1	1	JV	F	HL	G	14.68
1	1	JV	F	HL	G	17.45
2	1	TO	F	JV	F	65.83
2	1	TO	F	JV	F	23
2	1	TO	F	JV	F	19.8
2	1	TO	F	JV	F	69.34
2	1	TO	F	HR	F	11.26
2	1	TO	F	HR	F	5.71
2	1	TO	F	HR	F	8.25
2	1	TO	F	HR	F	30.84
2	1	TO	F	TO	F	1.33
2	1	TO	F	TO	F	4.11
2	1	TO	F	TO	F	0.98
2	1	TO	F	TO	F	2.95
2	1	TO	F	AP	G	4.57
2	1	TO	F	AP	G	4.5
2	1	TO	F	AP	G	5.97
2	1	TO	F	AP	G	2.48
2	1	TO	F	FO	G	10.72
2	1	TO	F	FO	G	3.33
2	1	TO	F	FO	G	5.17
2	1	TO	F	FO	G	5.22
2	1	TO	F	HL	G	16.21
2	1	TO	F	HL	G	10.47
2	1	TO	F	HL	G	4.77
2	1	TO	F	HL	G	12.47
3	1	HR	F	JV	F	8.23
3	1	HR	F	JV	F	7.22
3	1	HR	F	JV	F	54.73
3	1	HR	F	JV	F	46.74
3	1	HR	F	HR	F	9.55
3	1	HR	F	HR	F	13.56
3	1	HR	F	HR	F	14.54
3	1	HR	F	HR	F	5.16
3	1	HR	F	TO	F	16.44
3	1	HR	F	TO	F	15.66
3	1	HR	F	TO	F	2.42
3	1	HR	F	TO	F	10.93
3	1	HR	F	AP	G	5.19
3	1	HR	F	AP	G	5.2
3	1	HR	F	AP	G	2.76
3	1	HR	F	AP	G	9.26
3	1	HR	F	FO	G	8.8
3	1	HR	F	FO	G	11.21
3	1	HR	F	FO	G	6.46
3	1	HR	F	FO	G	4.98
3	1	HR	F	HL	G	20.24
3	1	HR	F	HL	G	15.44
3	1	HR	F	HL	G	13.76
3	1	HR	F	HL	G	6.42
4	1	FO	G	JV	F	9.58
4	1	FO	G	JV	F	28.77
4	1	FO	G	JV	F	20.08
4	1	FO	G	JV	F	4.44
4	1	FO	G	HR	F	17.8
4	1	FO	G	HR	F	46.83
4	1	FO	G	HR	F	9.71
4	1	FO	G	HR	F	8.48
4	1	FO	G	TO	F	4.49
4	1	FO	G	TO	F	9.92
4	1	FO	G	TO	F	2.19
4	1	FO	G	TO	F	10.98
4	1	FO	G	AP	G	3.61
4	1	FO	G	AP	G	3.86
4	1	FO	G	AP	G	2.33
4	1	FO	G	AP	G	3.86
4	1	FO	G	FO	G	0.92
4	1	FO	G	FO	G	4.1
4	1	FO	G	FO	G	8.21
4	1	FO	G	FO	G	0.18
4	1	FO	G	HL	G	13.65
4	1	FO	G	HL	G	7.76
4	1	FO	G	HL	G	6.06
4	1	FO	G	HL	G	11.3
5	1	AP	G	JV	F	33.57
5	1	AP	G	JV	F	25.76
5	1	AP	G	JV	F	13.86
5	1	AP	G	JV	F	30.83
5	1	AP	G	HR	F	7.58
5	1	AP	G	HR	F	1.88
5	1	AP	G	HR	F	11.84
5	1	AP	G	HR	F	11.7
5	1	AP	G	TO	F	13.94
5	1	AP	G	TO	F	4.67
5	1	AP	G	TO	F	7.98
5	1	AP	G	TO	F	7.06
5	1	AP	G	AP	G	5.13
5	1	AP	G	AP	G	2.68
5	1	AP	G	AP	G	2.95
5	1	AP	G	AP	G	4.7
5	1	AP	G	FO	G	7.92
5	1	AP	G	FO	G	6.47
5	1	AP	G	FO	G	7.49
5	1	AP	G	FO	G	4.28
5	1	AP	G	HL	G	8.1
5	1	AP	G	HL	G	8.69
5	1	AP	G	HL	G	7.36
5	1	AP	G	HL	G	5.12
6	1	HL	G	JV	F	14.62
6	1	HL	G	JV	F	25.22
6	1	HL	G	JV	F	9.64
6	1	HL	G	JV	F	9.46
6	1	HL	G	HR	F	8.29
6	1	HL	G	HR	F	27.43
6	1	HL	G	HR	F	11.94
6	1	HL	G	HR	F	10.3
6	1	HL	G	TO	F	10.7
6	1	HL	G	TO	F	7.3
6	1	HL	G	TO	F	4.26
6	1	HL	G	TO	F	16.08
6	1	HL	G	AP	G	2.55
6	1	HL	G	AP	G	3.17
6	1	HL	G	AP	G	4.21
6	1	HL	G	AP	G	6.1
6	1	HL	G	FO	G	7.95
6	1	HL	G	FO	G	3.27
6	1	HL	G	FO	G	4.78
6	1	HL	G	FO	G	8.94
6	1	HL	G	HL	G	7.23
6	1	HL	G	HL	G	6.49
6	1	HL	G	HL	G	4.74
6	1	HL	G	HL	G	12.89
7	2	AP	G	JV	F	5.4
7	2	AP	G	JV	F	2.42
7	2	AP	G	JV	F	25.66
7	2	AP	G	JV	F	2.74
7	2	AP	G	HR	F	7.61
7	2	AP	G	HR	F	26.7
7	2	AP	G	HR	F	10.59
7	2	AP	G	HR	F	4.99
7	2	AP	G	TO	F	5.44
7	2	AP	G	TO	F	7.09
7	2	AP	G	TO	F	2.12
7	2	AP	G	TO	F	2.41
7	2	AP	G	AP	G	5.99
7	2	AP	G	AP	G	3.33
7	2	AP	G	AP	G	4.66
7	2	AP	G	AP	G	3.48
7	2	AP	G	FO	G	5.32
7	2	AP	G	FO	G	6.01
7	2	AP	G	FO	G	2.91
7	2	AP	G	FO	G	4.27
7	2	AP	G	HL	G	3
7	2	AP	G	HL	G	7.49
7	2	AP	G	HL	G	2.86
7	2	AP	G	HL	G	12.11
8	2	HR	F	JV	F	49.41
8	2	HR	F	JV	F	17.74
8	2	HR	F	JV	F	18.42
8	2	HR	F	JV	F	6.23
8	2	HR	F	HR	F	3.44
8	2	HR	F	HR	F	4.34
8	2	HR	F	HR	F	17.64
8	2	HR	F	HR	F	5.45
8	2	HR	F	TO	F	16.97
8	2	HR	F	TO	F	8.75
8	2	HR	F	TO	F	6.89
8	2	HR	F	TO	F	11.64
8	2	HR	F	AP	G	4.82
8	2	HR	F	AP	G	5
8	2	HR	F	AP	G	4.33
8	2	HR	F	AP	G	8.22
8	2	HR	F	FO	G	5.39
8	2	HR	F	FO	G	9.23
8	2	HR	F	FO	G	7.74
8	2	HR	F	FO	G	3.09
8	2	HR	F	HL	G	18.51
8	2	HR	F	HL	G	6.35
8	2	HR	F	HL	G	10.79
8	2	HR	F	HL	G	13.01
9	2	JV	F	JV	F	5.76
9	2	JV	F	JV	F	10.42
9	2	JV	F	JV	F	NA
9	2	JV	F	JV	F	NA
9	2	JV	F	HR	F	28.12
9	2	JV	F	HR	F	22.16
9	2	JV	F	HR	F	11.49
9	2	JV	F	HR	F	17.61
9	2	JV	F	TO	F	12.14
9	2	JV	F	TO	F	5.36
9	2	JV	F	TO	F	10.4
9	2	JV	F	TO	F	4.39
9	2	JV	F	AP	G	11.25
9	2	JV	F	AP	G	7.75
9	2	JV	F	AP	G	11.96
9	2	JV	F	AP	G	6.5
9	2	JV	F	FO	G	5.81
9	2	JV	F	FO	G	6.84
9	2	JV	F	FO	G	6.99
9	2	JV	F	FO	G	6.99
9	2	JV	F	HL	G	41.05
9	2	JV	F	HL	G	32.65
9	2	JV	F	HL	G	22.32
9	2	JV	F	HL	G	13.83
10	2	HL	G	JV	F	24.45
10	2	HL	G	JV	F	6.47
10	2	HL	G	JV	F	5.83
10	2	HL	G	JV	F	4.56
10	2	HL	G	HR	F	19.79
10	2	HL	G	HR	F	10.92
10	2	HL	G	HR	F	26.85
10	2	HL	G	HR	F	24.55
10	2	HL	G	TO	F	6.9
10	2	HL	G	TO	F	10.72
10	2	HL	G	TO	F	3.15
10	2	HL	G	TO	F	5.7
10	2	HL	G	AP	G	7.18
10	2	HL	G	AP	G	3.41
10	2	HL	G	AP	G	3.73
10	2	HL	G	AP	G	2.09
10	2	HL	G	FO	G	4.03
10	2	HL	G	FO	G	6.48
10	2	HL	G	FO	G	4.03
10	2	HL	G	FO	G	3.05
10	2	HL	G	HL	G	6.87
10	2	HL	G	HL	G	7.78
10	2	HL	G	HL	G	11.79
10	2	HL	G	HL	G	5.24
11	2	FO	G	JV	F	5.85
11	2	FO	G	JV	F	10.74
11	2	FO	G	JV	F	20.59
11	2	FO	G	JV	F	5.13
11	2	FO	G	HR	F	25.8
11	2	FO	G	HR	F	19.61
11	2	FO	G	HR	F	5.02
11	2	FO	G	HR	F	3.38
11	2	FO	G	TO	F	7.07
11	2	FO	G	TO	F	3.09
11	2	FO	G	TO	F	13.9
11	2	FO	G	TO	F	11.56
11	2	FO	G	AP	G	3.15
11	2	FO	G	AP	G	4.31
11	2	FO	G	AP	G	11.45
11	2	FO	G	AP	G	2.56
11	2	FO	G	FO	G	2.12
11	2	FO	G	FO	G	3.56
11	2	FO	G	FO	G	1.22
11	2	FO	G	FO	G	4.15
11	2	FO	G	HL	G	4.85
11	2	FO	G	HL	G	6.53
11	2	FO	G	HL	G	9.14
11	2	FO	G	HL	G	7.14
12	2	TO	F	JV	F	10.57
12	2	TO	F	JV	F	7.49
12	2	TO	F	JV	F	6.21
12	2	TO	F	JV	F	NA
12	2	TO	F	HR	F	13.76
12	2	TO	F	HR	F	15.42
12	2	TO	F	HR	F	7.95
12	2	TO	F	HR	F	10.25
12	2	TO	F	TO	F	12.48
12	2	TO	F	TO	F	10.22
12	2	TO	F	TO	F	9.92
12	2	TO	F	TO	F	7.28
12	2	TO	F	AP	G	3.63
12	2	TO	F	AP	G	4.99
12	2	TO	F	AP	G	8.4
12	2	TO	F	AP	G	5.48
12	2	TO	F	FO	G	4.79
12	2	TO	F	FO	G	4.15
12	2	TO	F	FO	G	3.62
12	2	TO	F	FO	G	5.4
12	2	TO	F	HL	G	9.71
12	2	TO	F	HL	G	5.92
12	2	TO	F	HL	G	7.25
12	2	TO	F	HL	G	17.23
13	3	TO	F	JV	F	9.86
13	3	TO	F	JV	F	2.75
13	3	TO	F	JV	F	12.68
13	3	TO	F	JV	F	45.46
13	3	TO	F	HR	F	22.94
13	3	TO	F	HR	F	10.77
13	3	TO	F	HR	F	14.56
13	3	TO	F	HR	F	13.01
13	3	TO	F	TO	F	8.57
13	3	TO	F	TO	F	7.32
13	3	TO	F	TO	F	2.75
13	3	TO	F	TO	F	4.97
13	3	TO	F	AP	G	5.21
13	3	TO	F	AP	G	3.37
13	3	TO	F	AP	G	8.11
13	3	TO	F	AP	G	4.99
13	3	TO	F	FO	G	5.51
13	3	TO	F	FO	G	3.39
13	3	TO	F	FO	G	5.77
13	3	TO	F	FO	G	9.61
13	3	TO	F	HL	G	7.26
13	3	TO	F	HL	G	10.27
13	3	TO	F	HL	G	20.86
13	3	TO	F	HL	G	11.97
14	3	JV	F	JV	F	22.59
14	3	JV	F	JV	F	3.89
14	3	JV	F	JV	F	7.42
14	3	JV	F	JV	F	NA
14	3	JV	F	HR	F	16.28
14	3	JV	F	HR	F	11.59
14	3	JV	F	HR	F	16.66
14	3	JV	F	HR	F	19.44
14	3	JV	F	TO	F	14.29
14	3	JV	F	TO	F	20.79
14	3	JV	F	TO	F	20.69
14	3	JV	F	TO	F	8.72
14	3	JV	F	AP	G	8.92
14	3	JV	F	AP	G	13.29
14	3	JV	F	AP	G	10.97
14	3	JV	F	AP	G	11.33
14	3	JV	F	FO	G	4.86
14	3	JV	F	FO	G	13.22
14	3	JV	F	FO	G	8.29
14	3	JV	F	FO	G	7.5
14	3	JV	F	HL	G	22.05
14	3	JV	F	HL	G	9.5
14	3	JV	F	HL	G	11.49
14	3	JV	F	HL	G	27.19
15	3	AP	G	JV	F	4.77
15	3	AP	G	JV	F	0.3
15	3	AP	G	JV	F	5.11
15	3	AP	G	JV	F	22.47
15	3	AP	G	HR	F	4.63
15	3	AP	G	HR	F	53.51
15	3	AP	G	HR	F	8.47
15	3	AP	G	HR	F	8.48
15	3	AP	G	TO	F	14.35
15	3	AP	G	TO	F	10.83
15	3	AP	G	TO	F	6.89
15	3	AP	G	TO	F	6.68
15	3	AP	G	AP	G	1.78
15	3	AP	G	AP	G	3.65
15	3	AP	G	AP	G	2.57
15	3	AP	G	AP	G	5.15
15	3	AP	G	FO	G	3.86
15	3	AP	G	FO	G	5.52
15	3	AP	G	FO	G	4.39
15	3	AP	G	FO	G	4.45
15	3	AP	G	HL	G	11.35
15	3	AP	G	HL	G	10.38
15	3	AP	G	HL	G	4.37
15	3	AP	G	HL	G	6.46
16	3	HR	F	JV	F	10.43
16	3	HR	F	JV	F	77.82
16	3	HR	F	JV	F	28.67
16	3	HR	F	JV	F	23.73
16	3	HR	F	HR	F	4.82
16	3	HR	F	HR	F	10.37
16	3	HR	F	HR	F	12.24
16	3	HR	F	HR	F	5.29
16	3	HR	F	TO	F	9.28
16	3	HR	F	TO	F	9.59
16	3	HR	F	TO	F	7.4
16	3	HR	F	TO	F	11.44
16	3	HR	F	AP	G	3.55
16	3	HR	F	AP	G	3.48
16	3	HR	F	AP	G	8.59
16	3	HR	F	AP	G	8.25
16	3	HR	F	FO	G	5.85
16	3	HR	F	FO	G	6.44
16	3	HR	F	FO	G	6.12
16	3	HR	F	FO	G	5.96
16	3	HR	F	HL	G	25
16	3	HR	F	HL	G	20.55
16	3	HR	F	HL	G	21.84
16	3	HR	F	HL	G	42.38
17	3	HL	G	JV	F	10.84
17	3	HL	G	JV	F	9.11
17	3	HL	G	JV	F	9.01
17	3	HL	G	JV	F	13.6
17	3	HL	G	HR	F	25.95
17	3	HL	G	HR	F	10.24
17	3	HL	G	HR	F	6.39
17	3	HL	G	HR	F	10.91
17	3	HL	G	TO	F	11.3
17	3	HL	G	TO	F	9.08
17	3	HL	G	TO	F	17.11
17	3	HL	G	TO	F	7.66
17	3	HL	G	AP	G	5.92
17	3	HL	G	AP	G	4.74
17	3	HL	G	AP	G	7.23
17	3	HL	G	AP	G	5.77
17	3	HL	G	FO	G	0
17	3	HL	G	FO	G	4.3
17	3	HL	G	FO	G	6.91
17	3	HL	G	FO	G	8.14
17	3	HL	G	HL	G	6.97
17	3	HL	G	HL	G	13.96
17	3	HL	G	HL	G	16.7
17	3	HL	G	HL	G	23.5
18	3	FO	G	JV	F	8.6
18	3	FO	G	JV	F	5.5
18	3	FO	G	JV	F	3.42
18	3	FO	G	JV	F	14.53
18	3	FO	G	HR	F	36.65
18	3	FO	G	HR	F	27.81
18	3	FO	G	HR	F	12.58
18	3	FO	G	HR	F	11.84
18	3	FO	G	TO	F	7.72
18	3	FO	G	TO	F	8.1
18	3	FO	G	TO	F	6.56
18	3	FO	G	TO	F	4.57
18	3	FO	G	AP	G	2.62
18	3	FO	G	AP	G	4.51
18	3	FO	G	AP	G	3.68
18	3	FO	G	AP	G	4.33
18	3	FO	G	FO	G	2.8
18	3	FO	G	FO	G	3.51
18	3	FO	G	FO	G	3.46
18	3	FO	G	FO	G	4.72
18	3	FO	G	HL	G	7.03
18	3	FO	G	HL	G	12.11
18	3	FO	G	HL	G	7.97
18	3	FO	G	HL	G	10.57
19	4	FO	G	JV	F	31.2
19	4	FO	G	JV	F	1.58
19	4	FO	G	JV	F	4.94
19	4	FO	G	JV	F	36.9
19	4	FO	G	HR	F	8.34
19	4	FO	G	HR	F	10.37
19	4	FO	G	HR	F	5.58
19	4	FO	G	HR	F	13.84
19	4	FO	G	TO	F	7.59
19	4	FO	G	TO	F	3.56
19	4	FO	G	TO	F	7.06
19	4	FO	G	TO	F	10.3
19	4	FO	G	AP	G	2.55
19	4	FO	G	AP	G	16.4
19	4	FO	G	AP	G	3.73
19	4	FO	G	AP	G	3.84
19	4	FO	G	FO	G	3.12
19	4	FO	G	FO	G	2.4
19	4	FO	G	FO	G	5.15
19	4	FO	G	FO	G	1.09
19	4	FO	G	HL	G	7.56
19	4	FO	G	HL	G	2.83
19	4	FO	G	HL	G	3.75
19	4	FO	G	HL	G	8.46
20	4	HR	F	JV	F	24.57
20	4	HR	F	JV	F	9.46
20	4	HR	F	JV	F	25.31
20	4	HR	F	JV	F	22.98
20	4	HR	F	HR	F	15.48
20	4	HR	F	HR	F	9.92
20	4	HR	F	HR	F	5.08
20	4	HR	F	HR	F	6.76
20	4	HR	F	TO	F	5.62
20	4	HR	F	TO	F	7.94
20	4	HR	F	TO	F	16.84
20	4	HR	F	TO	F	1.67
20	4	HR	F	AP	G	5.66
20	4	HR	F	AP	G	3.87
20	4	HR	F	AP	G	4.86
20	4	HR	F	AP	G	10.89
20	4	HR	F	FO	G	4.53
20	4	HR	F	FO	G	6.47
20	4	HR	F	FO	G	4.77
20	4	HR	F	FO	G	6.14
20	4	HR	F	HL	G	26.81
20	4	HR	F	HL	G	13.8
20	4	HR	F	HL	G	4.44
20	4	HR	F	HL	G	20.94
21	4	TO	F	JV	F	15.61
21	4	TO	F	JV	F	43.66
21	4	TO	F	JV	F	7.84
21	4	TO	F	JV	F	8.88
21	4	TO	F	HR	F	10.87
21	4	TO	F	HR	F	6.6
21	4	TO	F	HR	F	23.7
21	4	TO	F	HR	F	8.06
21	4	TO	F	TO	F	5.61
21	4	TO	F	TO	F	6.5
21	4	TO	F	TO	F	7.56
21	4	TO	F	TO	F	0
21	4	TO	F	AP	G	8.79
21	4	TO	F	AP	G	8.5
21	4	TO	F	AP	G	6.7
21	4	TO	F	AP	G	3.71
21	4	TO	F	FO	G	3.98
21	4	TO	F	FO	G	7.67
21	4	TO	F	FO	G	5.23
21	4	TO	F	FO	G	7.41
21	4	TO	F	HL	G	40.91
21	4	TO	F	HL	G	1.64
21	4	TO	F	HL	G	25.39
21	4	TO	F	HL	G	21.69
22	4	AP	G	JV	F	9.77
22	4	AP	G	JV	F	26.85
22	4	AP	G	JV	F	33.39
22	4	AP	G	JV	F	32.37
22	4	AP	G	HR	F	13
22	4	AP	G	HR	F	7.11
22	4	AP	G	HR	F	0
22	4	AP	G	HR	F	0
22	4	AP	G	TO	F	4.79
22	4	AP	G	TO	F	0.86
22	4	AP	G	TO	F	5.53
22	4	AP	G	TO	F	2.37
22	4	AP	G	AP	G	6.26
22	4	AP	G	AP	G	3.29
22	4	AP	G	AP	G	3.77
22	4	AP	G	AP	G	2.83
22	4	AP	G	FO	G	4.94
22	4	AP	G	FO	G	5.13
22	4	AP	G	FO	G	2.83
22	4	AP	G	FO	G	6.83
22	4	AP	G	HL	G	10
22	4	AP	G	HL	G	5.84
22	4	AP	G	HL	G	5.1
22	4	AP	G	HL	G	5.52
23	4	JV	F	JV	F	1.85
23	4	JV	F	JV	F	8.27
23	4	JV	F	JV	F	0.84
23	4	JV	F	JV	F	0.22
23	4	JV	F	HR	F	22.66
23	4	JV	F	HR	F	29.63
23	4	JV	F	HR	F	14.78
23	4	JV	F	HR	F	17.74
23	4	JV	F	TO	F	17.99
23	4	JV	F	TO	F	7.83
23	4	JV	F	TO	F	17.35
23	4	JV	F	TO	F	13.22
23	4	JV	F	AP	G	6.99
23	4	JV	F	AP	G	6.86
23	4	JV	F	AP	G	8.21
23	4	JV	F	AP	G	11.41
23	4	JV	F	FO	G	7.69
23	4	JV	F	FO	G	10.57
23	4	JV	F	FO	G	5.41
23	4	JV	F	FO	G	15.05
23	4	JV	F	HL	G	21.83
23	4	JV	F	HL	G	48.7
23	4	JV	F	HL	G	15.51
23	4	JV	F	HL	G	21.34
24	4	HL	G	JV	F	21.88
24	4	HL	G	JV	F	19.38
24	4	HL	G	JV	F	8.15
24	4	HL	G	JV	F	26.84
24	4	HL	G	HR	F	16.92
24	4	HL	G	HR	F	8.35
24	4	HL	G	HR	F	23.72
24	4	HL	G	HR	F	8.41
24	4	HL	G	TO	F	7.81
24	4	HL	G	TO	F	9.74
24	4	HL	G	TO	F	9.25
24	4	HL	G	TO	F	5.54
24	4	HL	G	AP	G	4.8
24	4	HL	G	AP	G	6.21
24	4	HL	G	AP	G	7.68
24	4	HL	G	AP	G	4
24	4	HL	G	FO	G	6.07
24	4	HL	G	FO	G	3.33
24	4	HL	G	FO	G	4.1
24	4	HL	G	FO	G	6.32
24	4	HL	G	HL	G	9.63
24	4	HL	G	HL	G	4.43
24	4	HL	G	HL	G	15.65
24	4	HL	G	HL	G	6.21
25	5	HL	G	JV	F	78.05
25	5	HL	G	JV	F	30.69
25	5	HL	G	JV	F	3.97
25	5	HL	G	JV	F	12.55
25	5	HL	G	HR	F	12.03
25	5	HL	G	HR	F	5.61
25	5	HL	G	HR	F	11.62
25	5	HL	G	HR	F	8.72
25	5	HL	G	TO	F	11.47
25	5	HL	G	TO	F	2.83
25	5	HL	G	TO	F	5.64
25	5	HL	G	TO	F	5.16
25	5	HL	G	AP	G	6.39
25	5	HL	G	AP	G	5.88
25	5	HL	G	AP	G	2.66
25	5	HL	G	AP	G	2.23
25	5	HL	G	FO	G	3.28
25	5	HL	G	FO	G	4.02
25	5	HL	G	FO	G	5.78
25	5	HL	G	FO	G	4.61
25	5	HL	G	HL	G	4.99
25	5	HL	G	HL	G	12.75
25	5	HL	G	HL	G	18.45
25	5	HL	G	HL	G	3.07
26	5	AP	G	JV	F	30.49
26	5	AP	G	JV	F	14.46
26	5	AP	G	JV	F	6.57
26	5	AP	G	JV	F	13.48
26	5	AP	G	HR	F	13.4
26	5	AP	G	HR	F	2.46
26	5	AP	G	HR	F	12.76
26	5	AP	G	HR	F	7.34
26	5	AP	G	TO	F	8.9
26	5	AP	G	TO	F	9.27
26	5	AP	G	TO	F	10.35
26	5	AP	G	TO	F	4.42
26	5	AP	G	AP	G	2.5
26	5	AP	G	AP	G	0.41
26	5	AP	G	AP	G	4.87
26	5	AP	G	AP	G	6.44
26	5	AP	G	FO	G	4.52
26	5	AP	G	FO	G	3.67
26	5	AP	G	FO	G	4.09
26	5	AP	G	FO	G	3.93
26	5	AP	G	HL	G	13.21
26	5	AP	G	HL	G	6.98
26	5	AP	G	HL	G	7.77
26	5	AP	G	HL	G	10.7
27	5	FO	G	JV	F	52.81
27	5	FO	G	JV	F	18.33
27	5	FO	G	JV	F	24.14
27	5	FO	G	JV	F	4.84
27	5	FO	G	HR	F	15.15
27	5	FO	G	HR	F	9.45
27	5	FO	G	HR	F	15.71
27	5	FO	G	HR	F	2.65
27	5	FO	G	TO	F	5.06
27	5	FO	G	TO	F	12.11
27	5	FO	G	TO	F	10.87
27	5	FO	G	TO	F	6.12
27	5	FO	G	AP	G	2.52
27	5	FO	G	AP	G	2.85
27	5	FO	G	AP	G	4.09
27	5	FO	G	AP	G	4.71
27	5	FO	G	FO	G	3.35
27	5	FO	G	FO	G	2.62
27	5	FO	G	FO	G	3
27	5	FO	G	FO	G	5.62
27	5	FO	G	HL	G	6.9
27	5	FO	G	HL	G	4.48
27	5	FO	G	HL	G	8.69
27	5	FO	G	HL	G	19.97
28	5	JV	F	JV	F	NA
28	5	JV	F	JV	F	13.08
28	5	JV	F	JV	F	15.95
28	5	JV	F	JV	F	7.5
28	5	JV	F	HR	F	24.95
28	5	JV	F	HR	F	25.18
28	5	JV	F	HR	F	21.73
28	5	JV	F	HR	F	26.11
28	5	JV	F	TO	F	18.57
28	5	JV	F	TO	F	5.12
28	5	JV	F	TO	F	6.41
28	5	JV	F	TO	F	8.66
28	5	JV	F	AP	G	10.7
28	5	JV	F	AP	G	11.08
28	5	JV	F	AP	G	7.16
28	5	JV	F	AP	G	3.31
28	5	JV	F	FO	G	8.71
28	5	JV	F	FO	G	8.87
28	5	JV	F	FO	G	6.52
28	5	JV	F	FO	G	12.26
28	5	JV	F	HL	G	9.29
28	5	JV	F	HL	G	8.49
28	5	JV	F	HL	G	13.73
28	5	JV	F	HL	G	12.16
29	5	TO	F	JV	F	56.13
29	5	TO	F	JV	F	21.63
29	5	TO	F	JV	F	21.07
29	5	TO	F	JV	F	9.02
29	5	TO	F	HR	F	5.69
29	5	TO	F	HR	F	12.08
29	5	TO	F	HR	F	8.02
29	5	TO	F	HR	F	37.23
29	5	TO	F	TO	F	6.43
29	5	TO	F	TO	F	4.24
29	5	TO	F	TO	F	4.01
29	5	TO	F	TO	F	2.99
29	5	TO	F	AP	G	3.55
29	5	TO	F	AP	G	4.73
29	5	TO	F	AP	G	4.66
29	5	TO	F	AP	G	4.39
29	5	TO	F	FO	G	5.19
29	5	TO	F	FO	G	9.75
29	5	TO	F	FO	G	4.86
29	5	TO	F	FO	G	3.48
29	5	TO	F	HL	G	9.85
29	5	TO	F	HL	G	11.02
29	5	TO	F	HL	G	9.06
29	5	TO	F	HL	G	11.33
30	5	HR	F	JV	F	46.17
30	5	HR	F	JV	F	12.96
30	5	HR	F	JV	F	19.07
30	5	HR	F	JV	F	13.38
30	5	HR	F	HR	F	17.79
30	5	HR	F	HR	F	17.75
30	5	HR	F	HR	F	17.16
30	5	HR	F	HR	F	11.95
30	5	HR	F	TO	F	9.19
30	5	HR	F	TO	F	7.56
30	5	HR	F	TO	F	11.76
30	5	HR	F	TO	F	5.79
30	5	HR	F	AP	G	9.55
30	5	HR	F	AP	G	6.1
30	5	HR	F	AP	G	2.34
30	5	HR	F	AP	G	5.36
30	5	HR	F	FO	G	4.3
30	5	HR	F	FO	G	6.67
30	5	HR	F	FO	G	7.87
30	5	HR	F	FO	G	8.52
30	5	HR	F	HL	G	21.74
30	5	HR	F	HL	G	11.12
30	5	HR	F	HL	G	14.63
30	5	HR	F	HL	G	15.19
